# Needler: An Algorithm to Develop a Comprehensive Targeted MS Method Capable of Monitoring the Human Proteome

**DOI:** 10.1101/2022.01.25.477578

**Authors:** Damien B. Ready, Gregory K. Potts

## Abstract

Targeted proteomics for addressing biological hypotheses through quantitative mass spectrometry (MS) is increasingly popular because of its ability to deliver sensitive and reproducible results to inform protein concentration and dynamics. While the technique is powerful, the associated tooling to develop unique targeted data acquisition methods per experiment is limited, often focused on producing a minimally viable analytical approach for a limited set of analytes, rather than one which can maximally quantitate all targets of interest. We developed the Needler algorithm to produce comprehensive targeted MS methods capable of quantitating the maximum number of proteins given available instrument constraints. Using this algorithm, we demonstrate that the minimum instrument parameters required to produced targeted MS quantitation of all tryptic peptides from the human proteome are well in excess of current capabilities. Given these constraints, we provide a visualized scope of the boundaries for practical MS monitoring to maximize proteome and subproteome coverage dependent upon instrument duty cycle capabilities.
