## Supplementary Table 1 for "Needler: An Algorithm to Develop a Comprehensive Targeted MS Method Capable of Monitoring the Human Proteome"

PROCAL ID	Sequence	Retention Time (minutes)	PROSIT (iRT)
1	YSAHEEHHYDK	9.96	-22.27893
2	HEHISSDYAGK	13.02	-16.07243
3	TFAHTESHISK	13.82	-16.50064
4	ISLGEHEGGGK	17.76	0.12363
5	FGTGTYAGGEK	20.32	11.07170
6	LSSGYDGTSYK	20.48	11.92309
7	TASGVGGFSTK	21.57	16.61294
8	VGASTGYSGLK	21.77	17.95782
9	SYASDFGSSAK	23.33	21.04951
10	LYSYYSSTESK	24.48	29.50739
11	LYTGAGYDEVK	25.29	34.56012
12	TLIAYDDSSTK	26.29	39.51269
13	FLASSEGGFTK	27.77	46.65046
14	FVGTEYDGLAK	29.25	53.40395
15	YALDSYSLSSK	30.58	59.82109
16	HLTGLTFDTYK	31.60	66.17815
17	GFLDYESTGAK	31.70	61.92477
18	HDTVFGSYLYK	32.89	71.10252
19	YFGYTSDTFGK	33.08	69.13715
20	ALFSSITDSEK	33.76	73.35344
21	HFALFSTDVTK	34.90	77.54116
22	VSGFSDISIYK	35.29	82.64030
23	TFTGTTDSFFK	35.62	82.84847
24	TFGTETFDTFK	36.07	84.57918
25	ASDLLSGYYIK	36.81	89.48607
26	FLFTGYDTSVK	37.63	93.22015
27	VYAETLSGFIK	37.92	95.48296
28	TSIDSFIDSYK	38.26	96.88054
29	GFVIDDGLITK	38.69	99.81769
30	GIFGAFTDDYK	40.27	104.97406
31	GASDFLSFAVK	41.44	112.81625
32	VSSIFFDTFDK	42.68	116.47496
33	FFLTGTSIFVK	45.38	133.73785
34	GDFTFFIDTFK	49.12	150.33551
35	LFISALVDFFK	54.70	163.29514
36	SLFFIIDGFVK	53.65	160.08794
37	FLISLLEEYFK	55.88	161.38893
38	IDVYILALLLK	57.29	163.48056
39	SILAFLYLYFK	58.93	163.41814
40	SLIFFLSTLLK	59.53	163.65927
